# Systems Genetics of Single Nucleotide Polymorphisms at the Drosophila *Obp56h* Locus

**DOI:** 10.1101/2021.06.28.450219

**Authors:** Sneha S. Mokashi, Vijay Shankar, Joel A. Johnstun, Wen Huang, Trudy F. C. Mackay, Robert R. H. Anholt

**Affiliations:** Department of Genetics and Biochemistry and Center for Human Genetics, Clemson University, 114 Gregor Mendel Circle, Greenwood, SC 29646, USA; Department of Biological Sciences, Program in Genetics, North Carolina State University, Raleigh, NC 27695, USA; Department of Animal Science, Michigan State University, East Lansing, MI 48824, USA

**Author notes:** Joint corresponding authors, Address correspondence to Robert R. H. Anholt, or Trudy Mackay.

**Keywords:** quantitative genetics, genotype-phenotype map, pleiotropy, fitness traits, RNA sequencing, micro-environmental variation

## Abstract

Variation in quantitative traits arises from naturally segregating alleles with environmentally sensitive effects, but how individual variants in single genes affect the genotype-phenotype map and molecular phenotypes is not understood. We used CRISPR/*Cas9* germline gene editing to generate naturally occurring variants with different site classes and allele frequencies in the *Drosophila melanogaster Obp56h* gene in a common genetic background. Single base pair changes caused large allele-specific and sexually dimorphic effects on the mean and micro-environmental variance for multiple fitness-related traits and in the *Obp56h* co-regulated transcriptome. However, these alleles were not associated with quantitative traits in the Drosophila Genetic Reference Panel, suggesting that the small allelic effects observed in genome wide association studies may be an artifact of averaging variable context-dependent allelic effects over multiple genetic backgrounds. Thus, the traditional infinitesimal additive model does not reflect the underlying biology of quantitative traits.
