## Supplementary Table 1 for "Systems Genetics of Single Nucleotide Polymorphisms at the Drosophila *Obp56h* Locus"

### Sheet: LD
						Obp56hA5510C	Obp56hT5613C	Obp56hC5849G	Obp56hT6247A
					Obp56hA5510C		0.346386	0.102747	0.407584
					Obp56hT5613C	1.077		0.325679	0.479005
					Obp56hC5849G	0.906	0.988		0.288238
					Obp56hT6247A	1.005	1.07	1.313
