## Supplementary Table 5 for "Systems Genetics of Single Nucleotide Polymorphisms at the Drosophila *Obp56h* Locus"

### Sheet: Sheet1
		Effect (CSB-Obp56h Allele)/2		t-test P-Value		DGRP Effect (Major-Minor)/2		Association P-Value
Trait	Genotype	♂	♀	♂	♀	♂	♀	♂	♀
Viability	Obp56h5510C	13.1		<0.0001		1.467		0.2795
	Obp56h5613C	25.6		<0.0001		3.106		0.1024
	Obp56h5849G	32.7		<0.0001		1.167		0.6538
	Obp56h6182T	30		<0.0001		5.209		0.3656
	Obp56h6247A	17.4		<0.0001		2.276		0.1597
Sucrose Consumption (mm)	Obp56h5510C	-3.35544	1.80598	0.0294	0.2326	-0.1253	-0.02504	0.6506	0.9351
	Obp56h5613C	4.02541	10.7869	0.0064	<0.0001	-0.112	-0.4193	0.7926	0.3709
	Obp56h5849G	2.83371	5.45617	0.0706	<0.0001	0.6178	1.062	0.2822	0.09015
	Obp56h6182T	1.25496	5.95598	0.7366	<0.0001	1.607	1.192	0.1535	0.3206
	Obp56h6247A	-0.570955	2.7973	0.9864	0.0177	-0.1422	0.2748	0.6823	0.4689
Starvation Survival (h)	Obp56h5510C	-5.21849	-5.51563	0.0002	0.0004	-0.7316	0.08604	0.2738	0.9232
	Obp56h5613C	-4.46368	-14.1639	0.0023	<0.0001	0.2582	-0.006286	0.7883	0.9961
	Obp56h5849G	-6.68164	-14.74	<0.0001	<0.0001	0.3972	-0.09085	0.7694	0.9591
	Obp56h6182T	0.125	-13.9366	1	<0.0001	-2.095	-2.741	0.4656	0.4733
	Obp56h6247A	-0.90612	-3.72552	0.9264	0.0061	-0.5193	0.04487	0.5235	0.9671
Chill Coma Recovery (s)	Obp56h5510C	8.81192	-11.0696	0.6145	0.3067	0.08094	-0.09331	0.8286	0.8118
	Obp56h5613C	2.14647	12.4648	0.9984	0.1964	0.7753	0.8114	0.1401	0.1399
	Obp56h5849G	-0.879884	1.36076	1	0.9997	-0.1868	-0.2651	0.7953	0.7271
	Obp56h6182T	-2.78804	1.27215	0.9938	0.9998	N/A	N/A	NA	NA
	Obp56h6247A	-28.8905	-38.8743	0.0006	<0.0001	0.4153	0.2318	0.3532	0.6229
Total Activity (Counts/Day)	Obp56h5510C	-1.17304	42.4403	1	0.6714	0.01423	0.009566	0.5802	0.6059
	Obp56h5613C	-173.441	-193.473	<0.0001	<0.0001	-0.02716	-0.007882	0.4684	0.7709
	Obp56h5849G	-169.5	-132.292	<0.0001	0.0018	-0.1312	-0.06942	0.01293	0.07012
	Obp56h6182T	-245.122	-74.9475	<0.0001	0.1728	0.2139	0.1956	0.1247	0.05468
	Obp56h6247A	-100.603	-23.3857	0.0103	0.9541	-0.002621	-0.01483	0.9317	0.5076
