## Supplementary Table 4 for "Systems Genetics of Single Nucleotide Polymorphisms at the Drosophila *Obp56h* Locus"

### Sheet: (A) Mean Effects
t-test P-Value Summary				Viability	Sex Ratio	Sucrose Consumption	Starvation Survival	Chill Coma Recovery	Heat Shock Survival	Total Activity	Day Sleep Proportion	Night Sleep Proportion
Allele	MAF	Site Class	Sex
Obp56h5510C	Common	Upstream	♂	<0.0001	0.2871	0.0294	0.0002	0.6145	0.9813	1	0.0002	0.2258
			♀			0.2326	0.0004	0.3067	0.0007	0.6714	0.1259	<0.0001
Obp56h5613C	Common	Missense	♂	<0.0001	0.0014	0.0064	0.0023	0.9984	<0.0001	<0.0001	<0.0001	0.9421
			♀			<0.0001	<0.0001	0.1964	<0.0001	<0.0001	<0.0001	0.0161
Obp56h5849G	Rare	Missense	♂	<0.0001	0.0315	0.0706	<0.0001	1	0.8459	<0.0001	0.0678	0.9988
			♀			<0.0001	<0.0001	0.9997	0.5728	0.0018	0.0182	0.0007
Obp56h6182T	Rare	3' UTR	♂	<0.0001	0.0056	0.7366	1	0.9938	0.0212	<0.0001	0.9391	0.0407
			♀			<0.0001	<0.0001	0.9998	0.0003	0.1728	0.0025	0.0368
Obp56h6247A	Common	Downstream	♂	<0.0001	0.0135	0.9864	0.9264	0.0006	0.0065	0.0103	<0.0001	0.5275
			♀			0.0177	0.0061	<0.0001	0.0018	0.9541	<0.0001	0.0008
Obp56h-	N/A	Null	♂	0.046	0.42	0.2712	0.4516	0.5593	<0.0001	<0.0001	<0.0001	0.6357
			♀			0.0395	<0.0001	0.0304	0.1411	0.0188	<0.0001	<0.0001
Increase	Decrease
		P < 0.0001
		P < 0.001
		P < 0.01
		P > 0.05				<0.0001		0.0294	0.0002
									0.0004

### Sheet: (B) Variance effects
Brown-Forsyth P-Value Summary				Viability	Sex Ratio	Sucrose Consumption	Starvation Survival	Chill Coma Recovery	Heat Shock Survival	Total Activity	Day Sleep Proportion	Night Sleep Proportion
Allele	MAF	Site Class	Sex
Obp56h5510C	Common	Upstream	♂	0.525609	0.467655	<0.0001	0.211408	0.047483	0.276846	0.68521	0.56256	0.563317
			♀			0.116035	0.0293901	0.409476	0.103839	0.731069	0.139402	0.0100823
Obp56h5613C	Common	Missense	♂	0.0402196	0.27616	<0.0001	0.739673	0.00380524	0.346594	0.894568	0.002779	0.0339954
			♀			0.00280298	0.00177475	0.785613	0.346594	0.556466	0.531191	0.999802
Obp56h5849G	Rare	Missense	♂	0.16587	0.550901	0.000591032	0.909174	0.00595311	0.229847	0.903665	0.150316	0.183867
			♀			0.444378	0.0359924	0.326718	0.105322	0.784256	0.107788	0.237427
Obp56h6182T	Rare	3' UTR	♂	0.0517689	0.922062	0.000253188	0.914089	0.247607	0.0448278	0.114541	0.0309819	0.900108
			♀			0.787122	0.179714	0.611899	0.0529626	0.536358	0.811332	0.409023
Obp56h6247A	Common	Downstream	♂	0.270721	0.496197	0.622652	0.928809	0.0375786	0.104708	0.608051	0.335879	0.0778825
			♀			0.096047	0.16718	0.0306082	0.0272086	0.495812	0.180331	0.0197313
Obp56h-	N/A	Null	♂	0.650261	0.707758	0.00989105	0.170075	0.0478926	0.397204	0.505157	0.00363108	0.118092
			♀			0.032834	0.456851	0.3997	0.141113	0.625183	0.0841075	0.00344097
All Alleles			♂	0.194448	0.769668	<0.0001	0.151321	0.131084	0.0552971	0.237819	0.00302829	0.290818
			♀			0.000205748	<0.0001	0.368462	0.159124	0.795258	0.112252	0.00573712
Levene P-Value Summary				Viability	Sex Ratio	Sucrose Consumption	Starvation Survival	Chill Coma Recovery	Heat Shock Survival	Total Activity	Day Sleep Proportion	Night Sleep Proportion
Allele	MAF	Site Class	Sex
Obp56h5510C	Common	Upstream	♂	0.49387	0.415681	<0.0001	0.00706848	0.046927	0.0573324	0.627188	0.645295	0.68664
			♀			0.133043	0.0258191	0.415315	<0.0001	0.623589	0.175651	0.00878157
Obp56h5613C	Common	Missense	♂	0.0421	0.116097	<0.0001	0.170751	0.00360032	0.0285092	0.945242	0.00276645	0.0277042
			♀			0.00151509	0.00121421	0.801186	0.0285092	0.537613	0.779727	0.778055
Obp56h5849G	Rare	Missense	♂	0.0265551	0.26536	0.000598301	0.292242	0.00478508	0.0232765	0.919573	0.148566	0.165773
			♀			0.518038	0.0480817	0.335823	0.0464011	0.872528	0.153746	0.231864
Obp56h6182T	Rare	3' UTR	♂	0.0257651	0.832899	0.000174028	0.204119	0.197333	0.000307808	0.116853	0.030667	0.966799
			♀			0.672812	0.196749	0.618574	0.000103147	0.528099	0.429915	0.437791
Obp56h6247A	Common	Downstream	♂	0.25659	0.331296	0.638154	0.325877	0.0266324	<0.0001	0.593363	0.334533	0.0616922
			♀			0.0802125	0.0631492	0.0304377	0.00183079	0.58364	0.319819	0.018961
Obp56h-	N/A	Null	♂	0.682966	0.572118	0.00809923	0.384904	0.0457182	0.290312	0.452975	0.0036684	0.0982821
			♀			0.0275232	0.63658	0.406669	<0.0001	0.533723	0.122385	0.00392891
All Alleles			♂	0.044501	0.368969	<0.0001	0.0536937	0.12107	<0.0001	0.199586	0.00153076	0.143227
			♀			0.000170855	<0.0001	0.367647	<0.0001	0.725197	0.0763587	0.00130769
Increase	Decrease
		P < 0.0001
		P < 0.001
		P < 0.01
		P > 0.05
