## Supplementary Table 3 for "Systems Genetics of Single Nucleotide Polymorphisms at the Drosophila *Obp56h* Locus"

### Sheet: (A) ANOVAs
Trait	Source of variation	Numerator Degrees of Freedom	Denominator Degrees of Freedom	F Value	P-Value
Viability	Genotype	6	63	80.38	<0.0001
Sex Ratio	Genotype	6	63	6.41	<0.0001
Sucrose Consumption	Genotype	6	429	25.87	<0.0001
	Sex	1	429	46.62	<0.0001
	Genotype×Sex	6	429	3.58	0.0018
Starvation Survival	Genotype	6	846	36.73	<0.0001
	Sex	1	846	518.67	<0.0001
	Genotype×Sex	6	846	18.55	<0.0001
Chill Coma Recovery	Genotype	6	995	14.35	<0.0001
	Sex	1	995	612.77	<0.0001
	Genotype×Sex	6	995	3.24	0.0037
Heat Shock Survival	Genotype	6	56	21	<.0001
	Sex	1	56	0	1
	Genotype×Sex	6	56	6.66	<.0001
Total Activity	Genotype	6	851	24.2	<0.0001
	Sex	1	851	24.74	<0.0001
	Genotype×Sex	6	851	6.53	<0.0001
Day Sleep Proportion	Genotype	6	846	49.07	<.0001
	Sex	1	846	854.24	<.0001
	Genotype×Sex	6	846	5.77	<.0001
Night Sleep Proportion	Genotype	6	846	12.33	<.0001
	Sex	1	846	19.87	<.0001
	Genotype×Sex	6	846	7.39	<.0001

### Sheet: (B) t-tests
		Least Squares Mean		Difference From CSB (CSB-Obp56h Allele)		Effect (CSB-Obp56h Allele)/2		t-test P-Value
Trait	Genotype	♂	♀	♂	♀	♂	♀	♂	♀
Viability (Percent Viable)	CSB	91
	Obp56h5510C	64.8		26.2		13.1		<0.0001
	Obp56h5613C	39.8		51.2		25.6		<0.0001
	Obp56h5849G	25.6		65.4		32.7		<0.0001
	Obp56h6182T	31		60		30		<0.0001
	Obp56h6247A	56.2		34.8		17.4		<0.0001
	Obp56h-	86.4		4.6		2.3		0.046
Sex Ratio (♂/♀)	CSB	0.985
	Obp56h5510C	0.754018		0.230982		0.115491		0.287
	Obp56h5613C	0.475215		0.509785		0.254893		0.001
	Obp56h5849G	0.618571		0.366429		0.183214		0.032
	Obp56h6182T	0.535768		0.449232		0.224616		0.006
	Obp56h6247A	0.576275		0.408725		0.204362		0.014
	Obp56h-	1.092		-0.11		-0.055		0.42
Sucrose Consumption (mm)	CSB	21.4615	23.0405
	Obp56h5510C	28.1724	19.4286	-6.71088	3.61197	-3.35544	1.80598	0.0294	0.2326
	Obp56h5613C	13.4107	1.46667	8.05082	21.5739	4.02541	10.7869	0.0064	<0.0001
	Obp56h5849G	15.7941	12.1282	5.66742	10.9123	2.83371	5.45617	0.0706	<0.0001
	Obp56h6182T	18.9516	11.1286	2.50993	11.912	1.25496	5.95598	0.7366	<0.0001
	Obp56h6247A	22.6034	17.4459	-1.14191	5.59459	-0.570955	2.7973	0.9864	0.0177
	Obp56h-	23.72	18.6	-2.26068	4.44054	-1.13034	2.22027	0.2712	0.0395
Starvation Survival (h)	CSB	22.707	31.6102
	Obp56h5510C	33.144	42.6414	-10.437	-11.0313	-5.21849	-5.51563	0.0002	0.0004
	Obp56h5613C	31.6344	59.938	-8.92736	-28.3279	-4.46368	-14.1639	0.0023	<0.0001
	Obp56h5849G	36.0703	61.0901	-13.3633	-29.4799	-6.68164	-14.74	<0.0001	<0.0001
	Obp56h6182T	22.457	59.4833	0.25	-27.8732	0.125	-13.9366	1	<0.0001
	Obp56h6247A	24.5193	39.0612	-1.81224	-7.45104	-0.90612	-3.72552	0.9264	0.0061
	Obp56h-	24.87	55.67	-2.15831	-24.0586	-1.07916	-12.0293	0.4516	<0.0001
Chill Coma Recovery (s)	CSB	543.37	414.038
	Obp56h5510C	525.746	436.177	17.6238	-22.1392	8.81192	-11.0696	0.6145	0.3067
	Obp56h5613C	539.077	389.108	4.29294	24.9295	2.14647	12.4648	0.9984	0.1964
	Obp56h5849G	545.13	411.316	-1.75977	2.72152	-0.879884	1.36076	1	0.9997
	Obp56h6182T	548.946	411.494	-5.57608	2.5443	-2.78804	1.27215	0.9938	0.9998
	Obp56h6247A	601.151	491.787	-57.7811	-77.7487	-28.8905	-38.8743	0.0006	<0.0001
	Obp56h-	550.706	385.553	-7.33602	28.485	-3.66801	14.2425	0.5593	0.0304
Heat Shock Survival (% Dead)	CSB	99	100
	Obp56h5510C	91	38	8	62	4	31	0.9813	0.0007
	Obp56h5613C	0	3	99	97	49.5	48.5	<0.0001	<0.0001
	Obp56h5849G	85	82	14	18	7	9	0.8459	0.5728
	Obp56h6182T	50	33	49	67	24.5	33.5	0.0212	0.0003
	Obp56h6247A	42	43	57	57	28.5	28.5	0.0065	0.0018
	Obp56h-	26	94	73	6	36.5	3	<0.0001	0.1411
Total Activity (Counts/Day)	CSB	1182.91	1460
	Obp56h5510C	1185.25	1375.12	-2.34607	84.8807	-1.17304	42.4403	1	0.6714
	Obp56h5613C	1529.79	1846.95	-346.882	-386.947	-173.441	-193.473	<0.0001	<0.0001
	Obp56h5849G	1521.91	1724.58	-339.001	-264.584	-169.5	-132.292	<0.0001	0.0018
	Obp56h6182T	1673.15	1609.89	-490.245	-149.895	-245.122	-74.9475	<0.0001	0.1728
	Obp56h6247A	1384.11	1506.77	-201.206	-46.7714	-100.603	-23.3857	0.0103	0.9541
	Obp56h-	1445.06	1295.12	-262.152	164.876	-131.076	82.4381	<0.0001	0.0188
Day Sleep Proportion	CSB	0.328437	0.113832
	Obp56h5510C	0.404021	0.151703	-0.0755834	-0.0378701	-0.0377917	-0.0189351	0.0002	0.1259
	Obp56h5613C	0.424154	0.205612	-0.0957161	-0.0917796	-0.0478581	-0.0458898	<0.0001	<0.0001
	Obp56h5849G	0.37155	0.164544	-0.0431127	-0.0507119	-0.0215563	-0.0253559	0.0678	0.0182
	Obp56h6182T	0.316186	0.177081	0.0122511	-0.0632485	0.00612553	-0.0316243	0.9391	0.0025
	Obp56h6247A	0.475048	0.333814	-0.146611	-0.219982	-0.0733055	-0.109991	<0.0001	<0.0001
	Obp56h-	0.421217	0.242826	-0.0927794	-0.128994	-0.0463897	-0.0644969	<0.0001	<0.0001
Night Sleep Proportion	CSB	0.824	0.724986
	Obp56h5510C	0.851848	0.834861	-0.0278481	-0.109875	-0.0139241	-0.0549375	0.2258	<0.0001
	Obp56h5613C	0.815329	0.774259	0.00867134	-0.0492724	0.00433567	-0.0246362	0.9421	0.0161
	Obp56h5849G	0.820885	0.789949	0.00311479	-0.0649626	0.00155739	-0.0324813	0.9988	0.0007
	Obp56h6182T	0.786773	0.770661	0.0372266	-0.045675	0.0186133	-0.0228375	0.0407	0.0368
	Obp56h6247A	0.805635	0.789171	0.018365	-0.0641842	0.00918249	-0.0320921	0.5275	0.0008
	Obp56h-	0.817	0.859425	0.007	-0.134439	0.0035	-0.0672193	0.6357	<0.0001
