## Supplementary Table 2 for "Systems Genetics of Single Nucleotide Polymorphisms at the Drosophila *Obp56h* Locus"

### Sheet: Sheet1
Primers for generation of Obp56h null allele
gRNA 1 sense	CTTCgattctgattcagactgatc
gRNA 1 antisense	AAACgatcagtctgaatcagaatc
gRNA 2 sense	CTTCgaattccaatccaactacat
gRNA 2 antisense	AAACatgtagttggattggaattc
AarI HA primer F	NNNNCACCTGCNNNNTCGCGTCTATTGATTTGAATTTCC
AarI HA primer R	NNNNCACCTGCNNNNCTACCAGTCTGAATCAGAATCAGA
SapI HA primer F	NNNNGCTCTTCNTATCATAGGTGCGTCACATTGAG
SapI HA primer R	NNNNGCTCTTCNGACCTTGTTTCTTGTAGTCCAAC
Primers for reinsertion
Obp56h_F	CCACAAGCTTGGATCATCTGGTATAAAAGCCGCAA
Obp56h_R	ACGAAGTTATTCTAGTAGTTGGATTGGAATTCCGA
Primers for site directed mutagenesis
SNP name (Flybase version 6)	Major allele	Minor allele	F primer	R primer
2R_19,815,510_SNP	A	C	gactgttggtcatttgagtgaaacttgcggcttttatacc	ggtataaaagccgcaagtttcactcaaatgaccaacagtc
2R_19,815,613_SNP	T	C	ctgtcccatggacaaaagagctgccagagcaatac	gtattgctctggcagctcttttgtccatgggacag
2R_19,815,849_SNP	C	G	cattgaactggccattgctgagatgaccctgcttc	gaagcagggtcatctcagcaatggccagttcaatg
2R_19,816,182_SNP	A	T	attatttagcattaataggaatttgcgattttaatgataactatataggctttgatagtt	aactatcaaagcctatatagttatcattaaaatcgcaaattcctattaatgctaaataat
2R_19,816,247_SNP	T	A	gttggattggaattccgattagattttgataggtagtatcttgaaataaat	atttatttcaagatactacctatcaaaatctaatcggaattccaatccaac
Primers to check insertion by Sanger sequencing
56h_genchk_F	CCTCAAAATGAAGTTCACCCTA
56h_genchk_R	GCATTAATAGGATTTTGCGATTTT
56h_upschk_F	ttattcagcgccaactctcg
56h_upschk_R	CACAGTGCGTGCATATTTCA
56h_dwnchk_F	ACCAAATCAAAGATTATTTGCAG
56h_dwnchk_R	atcccatacaatccccgttc
